# Enhanced glymphatic CSF tracer influx during α2-adrenergic agonist anesthesia is independent of tracer injection duration

**DOI:** 10.64898/2026.05.29.728816

**Authors:** Tianyi Tong, Evan Newbold, Jiayi Wang, Emma Waight, Ashley Caudell, Antonio Ladrón-de-Guevara, Michael J. Giannetto, Lauren M. Hablitz, Maiken Nedergaard

## Abstract

The glymphatic system mediates brain-wide cerebrospinal fluid (CSF) transport and is highly sensitive to brain state. Experimental studies show that α2-adrenergic agonist– based anesthesia enhances glymphatic CSF influx, whereas isoflurane markedly suppresses it. However, it has been suggested that the reduced tracer influx observed during isoflurane anesthesia may reflect rapid clearance of tracer from the basal cisterns rather than genuine inhibition of glymphatic transport. To address this question, we compared conventional short-duration cisterna magna tracer injections with prolonged low-rate infusion while maintaining identical total tracer dose and anesthesia duration. Across both paradigms, ketamine/dexmedetomidine anesthesia consistently produced substantially greater perivascular CSF influx than isoflurane. In contrast, tracer accumulation in blood and cervical lymph nodes remained largely unchanged between conditions. These findings demonstrate that suppression of glymphatic influx during isoflurane anesthesia is independent of tracer injection duration and support the conclusion that α2-adrenergic agonist–based anesthesia promotes glymphatic transport through mechanisms linked to sleep-like brain states.
