## Supplementary material for "Enhanced glymphatic CSF tracer influx during α2-adrenergic agonist anesthesia is independent of tracer injection duration": Statistical Table

### Sheet: Sheet2
Figure panel	Statistical Test	Comparisons	Test Statistics	p value	Sample size
Fig. 1B right	Two-way ANOVA	Interaction	F (1, 26) = 18.96	0.0002	n = 7 mice Iso 5 mins, 8 mice Iso 40 mins, 7 mice KD 5 mins, 8 mice KD 40 mins
		Injection	F (1, 26) = 15.97	0.0005
		Anesthesia	F (1, 26) = 83.38	<0.0001
	Tukey HSD posthoc	5 mins:Iso vs. 5 mins:KD		<0.0001
		5 mins:Iso vs. 40 mins:Iso		0.9942
		5 mins:Iso vs. 40 mins:KD		0.0063
		5 mins:KD vs. 40 mins:Iso		<0.0001
		5 mins:KD vs. 40 mins:KD		<0.0001
		40 mins:Iso vs. 40 mins:KD		0.0087
Fig. 1C right	Two-way ANOVA	Interaction	F (1, 26) = 14.84	0.0007	n = 7 mice Iso 5 mins, 8 mice Iso 40 mins, 7 mice KD 5 mins, 8 mice KD 40 mins
		Injection	F (1, 26) = 11.73	0.0021
		Anesthesia	F (1, 26) = 79.51	<0.0001
	Tukey HSD posthoc	5 mins:Iso vs. 5 mins:KD		<0.0001
		5 mins:Iso vs. 40 mins:Iso		0.9901
		5 mins:Iso vs. 40 mins:KD		0.0033
		5 mins:KD vs. 40 mins:Iso		<0.0001
		5 mins:KD vs. 40 mins:KD		0.0001
		40 mins:Iso vs. 40 mins:KD		0.0052
Fig 2B	Two-way ANOVA	Interaction	F (1, 26) = 17.42	0.0003	n = 7 mice Iso 5 mins, 8 mice Iso 40 mins, 7 mice KD 5 mins, 8 mice KD 40 mins
		Injection	F (1, 26) = 10.27	0.0036
		Anesthesia	F (1, 26) = 73.87	<0.0001
	Tukey HSD posthoc	5 mins:Iso vs. 5 mins:KD		<0.0001
		5 mins:Iso vs. 40 mins:Iso		0.9019
		5 mins:Iso vs. 40 mins:KD		0.004
		5 mins:KD vs. 40 mins:Iso		<0.0001
		5 mins:KD vs. 40 mins:KD		0.0001
		40 mins:Iso vs. 40 mins:KD		0.0163
Fig. 3B top	Two-way ANOVA	Interaction	F (1, 26) = 0.02179	0.8838	n = 7 mice Iso 5 mins, 8 mice Iso 40 mins, 7 mice KD 5 mins, 8 mice KD 40 mins
		Injection	F (1, 26) = 1.855	0.1849
		Anesthesia	F (1, 26) = 7.542	0.0108
Fig. 3B bottom	Kruskal-Wallis test		H(4) = 4.215	0.2391	n = 7 mice Iso 5 mins, 8 mice Iso 40 mins, 7 mice KD 5 mins, 8 mice KD 40 mins
Fig. 3D top	Two-way ANOVA	Interaction	F (1, 25) = 0.02797	0.8685	n = 7 mice Iso 5 mins, 8 mice Iso 40 mins, 7 mice KD 5 mins, 8 mice KD 40 mins
		Injection	F (1, 25) = 1.836	0.1876
		Anesthesia	F (1, 25) = 0.1396	0.7118
Fig 3D bottom	Two-way ANOVA	Interaction	F (1, 25) = 0.7928	0.3818	n = 7 mice Iso 5 mins, 8 mice Iso 40 mins, 7 mice KD 5 mins, 8 mice KD 40 mins
		Injection	F (1, 25) = 3.594	0.0696
		Anesthesia	F (1, 25) = 2.312	0.1409
